# Perceptions and prospects in life sciences in a heterogeneous Latin American population

**DOI:** 10.1101/514216

**Authors:** Leonardo M.R. Ferreira, Giovanni A. Carosso, Bruno Lopez-Videla, Gustavo Vaca Diez, Laura Ines Rivera-Betancourt, Yara Rodriguez, Dalila G. Ordonez, Natalia Montellano Duran, Diana K. Alatriste-Gonzalez, Aldo Vacaflores, Soad Bohorquez, Lilian Gonzalez Auza, Christian Schuetz, Carolina V. Alexander-Savino, Omar Gandarilla Cuellar, Mohammed A. Mostajo-Radji

**Affiliations:** Clubes de Ciencia Bolivia Foundation, Santa Cruz de la Sierra, Bolivia.; Department of Surgery and Diabetes Center, University of California San Francisco, San Francisco, CA, USA; McKusick-Nathans Institute of Genetic Medicine, Johns Hopkins University School of Medicine, Baltimore, MD, USA; Clinical Sequencing Laboratory, Italian Hospital of Buenos Aires, Buenos Aires, Argentina; Department of Personality, Evaluation and Psychology Treatments, Psychology, Salamanca University, Salamanca, Spain; Feinberg School of Medicine, Northwestern University, Chicago, IL, USA; Department of Molecular and Cellular Biology, Harvard University, Cambridge, MA, USA; Institute for Cell and Neurobiology, Charité CrossOver, Charité Universitätsmedizin Berlin, Berlin, Germany; Department of Cell Biology, Harvard Medical School, Boston, MA, USA; Institute of Medical Biotechnology, Technological University of Berlin, Berlin, Germany; Center for Transplantation Sciences, Massachusetts General Hospital, Boston, MA, USA; Rochester General Hospital Research Institute, Rochester, NY, USA; Beth Israel Deaconess Medical Center, Boston, MA, USA

**Keywords:** Science Education, Biology Education, Bolivia, Developing Countries, Latin America

## Abstract

Particular challenges exist for science education in the developing world, where limited resources beget curricula designed to balance state-of-the-art knowledge with practical and political considerations in region-specific contexts. Project-based biology teaching is particularly difficult to execute due to high infrastructural costs and limited teacher training. Here, we report our results implementing short, challenging, and low-cost biology courses to high school and college students in Bolivia, designed and taught in collaboration between scientists from developed nations and local science instructors. We find our approach to be effective at transmitting advanced topics in disease modeling, microscopy, genome engineering, neuroscience, microbiology, and regenerative biology. Importantly, this approach was unaffected by the students’ backgrounds, education level, socioeconomic status, or initial interest in the course, and increased participants’ interest in pursuing scientific careers. These results demonstrate efficacy of participatory learning in a developing nation, and suggest that such techniques could drive scientific engagement in other developing economies.
