## Supplementary material for "Perceptions and prospects in life sciences in a heterogeneous Latin American population": Table S1

### Sheet: Table 1
Course name	Summary	Concepts	Lab projects
Model organisms	The brain is the most complex and less understood part of our body. Yet, those complexities are what provide us with the neuronal processing necessary to make decisions, to walk, and to have a mind that helps us understand the world and interact with it. However, brain abnormalities can challenge us to understand the molecular mechanisms of action and to create medical therapies. The course serve…	Using Drosophila melanogaster as a model organism for the study of neurodegenerative disease. Other topics included gene expression, brain plasticity, and neuronal communication.	Immunostaining, Vizualization of brain tissue, polymerase chain reaction (PCR)
Microscopy	In this course, the students learned the importance of observation instruments and the advantages offered by different existing microscopy techniques. Lectures delved into the evolution of microscopy, as well as new technological advances in this field. The principles of fluorescence and their applications in biology were also addressed. In practice, students built their own microscope setups, le…	Physical principles behind microscopes and their applications to Biology.	Building microscopes, immunostaining
Neuroscience	This course challenges the long-held neuroscientific principle that neuronal growth ceases at birth, with no potential for regeneration in the central nervous system. Lectures familiarize students with ongoing advances at the forefront of experimental neuroscience with particular focus on brain plasticity through adult neurogenesis, the process by which adult-born neurons integrate into existing …	Principles of neurogenesis and plasticity in the mammalian central nervous system. Other topics included	Invertebrate brain-machine interface, human-machine-human interface
Genome engineering	The genome contains all the information required for the development and function of an organism. The past two decades have seen an exponential increase in the speed at which we can read the genome. Is it finally time to rewrite it? Thousands of years of selective breeding and artificial selection have provided us with a plethora of plants and animals perfected towards the purpose of feeding mank…	Learning the basic principles of molecula and cellular biology and applying them to the design of gene and cell therapies	DNA extraction, PCR, restriction digest, bacterial transformation, CRISPR/Cas9
Microbiology	Modern medicine has promoted terror to viruses and bacteria, due to them being the cause of fatal diseases, such as Ebola and anthrax. But the reality is that our lives depend entirely on them; we have 10 times more microbes than cells in our body. We are talking about billions of living microorganisms that throughout evolution have lived in symbiosis with our bodies. This course was designed to …	Bacterial diversity, host-microbe interaction, and the role of the microbiome in disease.	Bacterial culture, plasmid engineering and bacterial transformation
Regenerative biology	The incidence of Diabetes mellitus is increasing worldwide. It is unclear why autoimmune diseases are increasing; a general hypothesis is an increased exposure to environmental factors. Since the discovery of insulin in 1922, the treatment of Type 1 Diabetes has not changed conceptually. The resulting comorbidities of insulin treatment, hypoglycemia, and secondary complications of diabetes are ca…	Pathophysiology of diabetes, cell transplants, and immune tolerance	Artificial pancreas, protein expression
