## Supplementary material for "Perceptions and prospects in life sciences in a heterogeneous Latin American population": Table S2

### Sheet: Sheet1
	Model organisms		Microscopy		Neuroscience		Genome engineering		Microbiology		Regenerative biology
	Lecture	Laboratory	Lecture	Laboratory	Lecture	Laboratory	Lecture	Laboratory	Lecture	Laboratory	Lecture	Laboratory
Day 1	Neuroanatomy: Defining the player	H&E to visualize neuron in fly and mouse brain sections	-Introduction to the course and presentation of instructors	- Group assignments and introduction of final project: elaboration of a digital microscope setup using a smartphone.	Introduction to the course and instructors	Group assignments and introduction of final project: novel therapies in neurological disorders; selection of disorders for student presentations	Introduction to the course goals and structure	Pipetting technique	Introduction: The human Microbiota	PCR	Type 1 Diabetes : History and clinical presentation	Design and constructing a closed loop, artificial Pancreas model
	Neurons and their function	DNA extraction	-History of microscopy: From simple microscope to electron Microscope	Lecture microscope parameters (numerical aperture, resolving power, airy disk, etc.)	Theoretical background lecture: introduction to neurobiology		Primer on cell and molecular biology	DNA extraction (from fruits and from human cells)	-Definitions	-Amplification of tdTomato gene.	Natural history of Type 1 Diabetes
	Neuronal communication						- Brief history of biological thinking and the basic tenets of life		-Human Ecosystems		Transformation of a disease – the discovery of Insulin
	Glia cells						- Experiments leading to the discovery that DNA is the repository of genetic information		-Through time, how has the microbiome (microorganisms) been studied?		Production of insulin, rDNA
	Classical techniques to learn about anatomy						- The central dogma of molecular biology		-Infant microbiome to Adult microbiome.		The importance of Glucose variability/HbA1c (UKPDS and DCCT trials
							- DNA replication		Bacteria
							- Transcriptional regulation of gene expression		-Cell structure: cell membrane, cell wall, organelles.
							- Epigenetics		- Mechanism of Aerobic and Anaerobic Bacteria.
Day 2	How to choose the perfect model organism	PCR for a-synuclein from flies	Lecture on types of microscopes and Refractive lenses (image formation)	Elaboration of microscope setups by teams	Neurogenesis, regenerative neurobiology	Group research and final presentation preparation	Molecular techniques to analyze DNA, RNA, and protein	Polymerase chain reaction (PCR)	What is our source of energy?	Digestion:	Principles and management of Glucose metabolism	Testing the closed loop, artificial pancreas model
	Drosophila	and from students for comparison				Surgeries creating remote-controlled cyborg cockroaches	- Polymerase Chain Reaction (PCR)		-Benefits of healthy gut microbiota	Digestion of GFP gene from pUCBB plasmid.	2nd Transformation – Insulin analogues
	Mice/Rats						- Restriction enzymes		-Fimicutes	Digestion of amplified tdTomato.	Physiologic principles of Glucose management
	Monkeys						- Separation of DNA fragments by gel electrophoresis		-Bacteroidetes	Ligation	Closed loop, artificial pancreas systems – design principals, obstacles and limitations
							- Restriction Fragment Length Polymorphism (RFLP)		Microbiota imbalance:	Ligation of tdTomato to pUCBB vector.
							- DNA sequencing		-Diabetes
							- Molecular cloning		-Obesity
							- Quantitative PCR		-Chrons disease
							- RNA-seq
							- In situ hybridization
							- Western blot
							- Immunohistochemistry and immunofluorescence
Day 3	Modeling the brain- Genetic approach	PCR analysis	Lecture on Fluorescence microscopy and applications	- Lecture of blood cell types and blood diseases.	Student presentations: Pathological mechanisms in Huntington’s, schizophrenia, amyotrophic lateral sclerosis, disorders of histone machinery, and multiple sclerosis	testing of surgical success in cyborg cockroaches, electronic control of insect movements through remote control	Genome editing: from gene therapy to CRISPR/Cas9	Group assignments by lottery and introduction of final projects: each group had to propose an application of CRISPR/Cas9 to revolutionize food production, cattle raising, disease prevention, therapy, or the environment	Debate	Transformation:	Islet and pancreas transplantation	Optimizing the closed loop circuitry
	In vitro expression from human genes in invertebrates	Western blot for synuclein in fly,		Lab practice: preparation of blood smear staining, observation with compound microscope and diagnosis of assigned samples.			- Gene therapy	Molecular cloning using restriction enzymes	Myths and truths about the microbiome and it’s implications for health.	-Generate E. coli competent cells.	History of islet transplantation
	In vivo overexpression of genes of interest	mouse and human tissue					- Engineered nucleases		Introduction to the microbiome-immunity dialog.	-Transform pUCBB-pT7-EGFP and pUCBB-pT7-tdTomato separately.	Current status of Islet and Pancreas transplantation
	Gene knockdown						- CRISPR/Cas9: discovery, basic mechanism, and applications		Analysis of the review: Microbiota: a key orchestrator of cancer therapy from S. Roy and G. Trinchieri.		Transplantation biology and immunology
							- Bioethics
Day 4	Drosophila to Human: A Parkinson’s Disease approach	Poster preparation	-Lecture of super resolution microscopy	-Lecture on telescope, differences and similarities with microscope and exoplanets	Experimental discussion on manipulation of memories through optogenetic stimulation of hippocampal cells, and other recently published experiments	Electrophysiological manipulation of human arm movements through human-machine interfaces	Stem cell biology	CRISPR/Cas9-mediated gene modification (knock-in)	Skin Microbiome	Observe LB plates under UV light.	Organ Transplantation in Bolivia	Bacterial transfection with GFP+ DNA vector
	Testing mechanism			-Lunar observation with Galilean telescope			Cell therapy design and development		Analysis of bacterial, fungal and viral human skin composition characterized by specific zones of our body.	-Recap on all techniques learned.	Guest lecture by Dr. Vaca Diez Busch	Poster preparation
	PD in fly vs human						- Immunology and transplantation biology		-Interpersonal variation and temporary stability of the microbiome (based on paper Oh et al. (2016) Cell).	-Poster preparation	Starting a transplant program in Bolivia
							- Stem cell biology: somatic cell nuclear transfer (SCNT), reprogramming, directed differentiation, and transdifferentiation				Results of Kidney transplantation in Bolivia
							- Reproductive cloning
							- Regenerative medicine
							- Immune engineering and immune tolerance
							- Cancer immunotherapy: chimeric antigen receptor (CAR) T cells
Day 5	Neuroethics	Poster presentation	Preparation of presentation for final projects.	Science Fair: student presentations of self-made microscope setups and images acquired with them.	Student presentations on novel therapeutic hypotheses based on known pathological understanding of neurological disorders	Science Fair: demonstration of electrophysiological manipulations in cockroaches and humans; presentations of disease mechanisms and therapies	Concluding remarks	Science Fair: presentations of applications of CRISPR/Cas9 by students	Student presentations:	Poster presentation	The future of Diabetes treatment	Visualization of transfected Bacteria
	Brain enhancement drugs and their use in the classroom			Poster presentation			Student group work session and feedback from instructors		-Each student picked a microorganism and gave a 5-7 minute presentation on the benefits and harm (imbalance) to the human body.		New Insulins, analogues and inhaled insulin	Poster presentation
	How to prevent animal abuse										Closed loop, artificial pancreas
											Smart Insulins
											New methods to measure Glucose levels
											Immunotherapy
											Islet and Pancreas transplant
											Stem cell derived Beta cells
											Designed synthetic cells
											Blastocyst complementation
											Genetic engineering
