## Supplementary material for "Perceptions and prospects in life sciences in a heterogeneous Latin American population": Table S3

### Sheet: Sheet1
Resource	Source
Laboratory Equipment and other Hardware
Dental Waterbaths (3)	Donation: US Embassy in Bolivia
Digital Scale	Donation: US Embassy in Bolivia
Dissection Microscopes (3)	Donation: US Embassy in Bolivia
Electrophoresis Chamber	Donation: US Embassy in Bolivia
Electrophoresis Chamber and power supply	Donation: Harvard Life Sciences Outreach Program
Hot Plates (3)	Havard equipment recycle program
Light Microscope	Donation: Harvard Program in Molecules, Cells and Organisms
Light Microscopes (2)	Donation: US Embassy in Bolivia
Microcentrifuge	Havard equipment recycle program
Microcentrifuge	Donation: Harvard Life Sciences Outreach Program
Micropipet sets (4)	Donation: US Embassy in Bolivia
Minicentrifuge	Havard equipment recycle program
MiniPCR thermocyclers (2)	Donation: US Embassy in Bolivia
Muscle 2-Channel SpikerBox Bundle	Donation: Harvard Program in Molecules, Cells and Organisms
Neuron SpikerBox Bundle	Donation: Harvard Program in Molecules, Cells and Organisms
Power converters (5)	Supplied by host university
Roboroach kits (4)	Donation: Johns Hopkins University
UV Flashlight	Donation: US Embassy in Bolivia
Vortex Mixer	Havard equipment recycle program
Western Blot Chamber	Donation: Harvard Program in Molecules, Cells and Organisms
Laboratory Reagents and Supplies
Agarose	Donation: Harvard Life Sciences Outreach Program
Alligator clip test leads	Cash donations
Aquamout	Donation: Harvard Program in Molecules, Cells and Organisms
Baking soda	Cash donations
Batteries	Cash donations
Battery holders	Donation: US Embassy in Bolivia
Bromoethyl blue	Donation: Harvard Program in Molecules, Cells and Organisms
Calcium Chloride	Donation: US Embassy in Bolivia
Centrifuge tube racks (4)	Donation: US Embassy in Bolivia
Chelex 100	Donation: Harvard Life Sciences Outreach Program
Coffee filters	Cash donations
Conical Tubes	Donation: Harvard Life Sciences Outreach Program
Coomassie stain	Donation: Harvard Program in Molecules, Cells and Organisms
Copper wire	Cash donations
Disposable plastic pipets	Donation: Harvard Life Sciences Outreach Program
DIY Bacterial Gene Engineering CRISPR Kit	Donation: Josiah Zayner (The Odin)
Erlenmeyer flasks (4)	Donation: US Embassy in Bolivia
Escherichia coli	Donation: Harvard Program in Molecules, Cells and Organisms
Ethanol	Cash donations
GFP Protein Purification Kit	Donation: Harvard Program in Molecules, Cells and Organisms
Gloves	Donation: US Embassy in Bolivia
Glycerol	Donation: Harvard Program in Molecules, Cells and Organisms
Graduated cylinders (6)	Donation: US Embassy in Bolivia
Hematoxylin solution	Donation: Harvard Program in Molecules, Cells and Organisms
Histochoice clearing agent	Donation: Harvard Program in Molecules, Cells and Organisms
Jumper wire kit	Donation: US Embassy in Bolivia
LB Broth	Donation: Harvard Program in Molecules, Cells and Organisms
Microcentrifuge tubes	Donation: US Embassy in Bolivia
Microscope slides	Donation: Harvard Program in Molecules, Cells and Organisms
Mixing bowls (3)	Cash donations
N-channel MOSEFT	Donation: US Embassy in Bolivia
Nanopure water	Donation: Harvard Program in Molecules, Cells and Organisms
PBS	Donation: Harvard Life Sciences Outreach Program
Peristaltic liquid pump	Donation: US Embassy in Bolivia
Permanent markers	Cash donations
pH paper	Donation: US Embassy in Bolivia
Plasmids	Donated by instructors
Pipet tips	Donation: Harvard Program in Molecules, Cells and Organisms
Potentiometer (3)	Donation: US Embassy in Bolivia
Precasted Western Blot Gels (2)	Donation: Harvard Program in Molecules, Cells and Organisms
PureTaq Ready Beads	Donation: Harvard Program in Molecules, Cells and Organisms
Resistors (6)	Cash donations
Restriction Enzymes (6)	Donation: Harvard Program in Molecules, Cells and Organisms
Rulers (6)	Cash donations
Scissors (6)	Cash donations
Silicone oil	Donation: Harvard Program in Molecules, Cells and Organisms
Simply Blue Safe Stain	Donation: Harvard Program in Molecules, Cells and Organisms
Sodium Hydroxyde	Donation: Harvard Life Sciences Outreach Program
Strawberries	Cash donations
Styrofoam	Cash donations
Super glue	Cash donations
TAE Buffer	Donation: Harvard Program in Molecules, Cells and Organisms
Themormeter	Donation: Harvard Life Sciences Outreach Program
Tris EDTA	Donation: Harvard Life Sciences Outreach Program
Tris Glycine	Donation: Harvard Life Sciences Outreach Program
Vinegar	Cash donations
