## Supplementary material for "Perceptions and prospects in life sciences in a heterogeneous Latin American population": Table S4

### Sheet: Table 2
Model organisms
1. What is the key type of cell in the nervous system?What's its function?
2. What type of signals are transmitted between neurons?
3. What is DNA? How is it replicated?
4. Describe a model organim a name one reason to use it.
5. Explain how to follow a gene across generations.
Microscopy
1. What application of microscopy fascinates you the most? Why?
2. Explain the steps to mount a sample to be observed under an optical microscope.
3. Name three types of microscope.
4. Name three applications of microscopy.
5. Name 5 components of an optical microscope.
Neuroscience
1. How are neurons formed?
2. How is information transmitted between neurons?
3. Why is there no regeneration in the central nervous system?
4. What parts of the brain stil regenerate in adult life?
5. Name three therapies that use stem cells.
Genome engineering
1. How is genetic information transmitted? Name the three main molecules involved.
2. How does CRISPR work?
3. What are stem cells? Name their two main properties.
4. What are the main steps in DNA extraction?
5. What are the main steps to clone a gene?
Microbiology
1. What's the difference between microbiome and microbiota?
2. What's the difference between Gram+ and Gram- bacteria? Which ones can be eliminated more easily using antibiotics?
3. Explain the central dogma of molecular biology.
4. What are competent bacteria? How are they generated in the laboratory?
5. Give an example of mutualism in our body.
Regenerative biology
1. What are the different types of diabetes?
2. What are some of the challenges with developing an artificial pancreas?
3. Name 5 organs that can be transplanted.
4. What is regenerative medicine?
5. What causes organ transplant acute rejection?
