## Supplementary material for "Perceptions and prospects in life sciences in a heterogeneous Latin American population": Table S5

### Sheet: Sheet1
Table S5. Survey demographics
		Gender___________		Type of institution		Education level
Department	Total	Male	Female	Public	Private	Pre-college	College
Beni	29	15	14	17	12	15	14
Chuquisaca	24	18	6	16	8	12	12
Cochabamba	116	62	54	69	47	32	84
La Paz	193	81	112	90	103	61	132
Oruro	27	13	14	23	4	5	22
Potosi	4	0	4	4	0	4	0
Santa Cruz	486	240	246	251	235	139	347
Tarija	18	7	11	10	8	5	13
Abroad	6	4	2	2	4	0	6
	N = 903
